# *Bradyrhizobium diazoefficiens* USDA 110-*Glycine max* interactome provides candidate proteins associated with symbiosis

**DOI:** 10.1101/288811

**Authors:** Li Zhang, Jin-Yang Liu, Huan Gu, Yanfang Du, Jian-Fang Zuo, Zhibin Zhang, Menglin Zhang, Pan Li, Jim M. Dunwell, Yangrong Cao, Zuxin Zhang, Yuan-Ming Zhang

**Author notes:** Correspondences or) College of Plant Science and Technology, Huazhong Agricultural University, Wuhan, China. These authors contributed equally to this work (Li Zhang, Jin-Yang Liu). **Data Availability Statement** All the datasets analyzed were from previously published datasets. Supporting Information may be found in additional files.

## Abstract

Although the legume*-*rhizobium symbiosis is a most important biological process, there is a limited knowledge about the protein interaction network between host and symbiont. Using interolog and domain-based approaches, we constructed an inter-species protein interactome with 5115 protein-protein interactions between 2291 *Glycine max* and 290 *Bradyrhizobium diazoefficiens* USDA 110 proteins. The interactome was validated by expression pattern analysis in nodules, GO term semantic similarity, and co-expression analysis. One sub-network was further confirmed using luciferase complementation image assay. In the *G. max-B. diazoefficiens* interactome, bacterial proteins are mainly ion channel and transporters of carbohydrates and cations, while *G. max* proteins are mainly involved in the processes of metabolism, signal transduction, and transport. We also identified the top ten highly interacting proteins (hubs) for each of the two species. KEGG pathway analysis for each hub showed that two 14-3-3 proteins (SGF14g and SGF14k) and five heat shock proteins in *G. max* are possibly involved in symbiosis, and ten hubs in *B. diazoefficiens* may be important symbiotic effectors. Subnetwork analysis showed that 18 symbiosis-related SNARE proteins may play roles in regulating bacterial ion channels, and SGF14g and SGF14k possibly regulate the rhizobium dicarboxylate transport protein DctA. The predicted interactome and symbiosis proteins provide a valuable basis for understanding the molecular mechanism of root nodule symbiosis in soybean.
