## Supplementary material for "*Bradyrhizobium diazoefficiens* USDA 110-*Glycine max* interactome provides candidate proteins associated with symbiosis": Supplementary Table S6.xlsx

### Sheet: Supplementary Table S6
list of 172 genes in the predicted PPIs that were detected to be expressed in bacteriods of root nodule during symbiosis in at least one of the three previous studies.
GeneID	Pessi et al., (2007)	Delmotte et al., (2010)	Cuklina et al., (2016)
bll0104	TRUE	FALSE	FALSE
bll0591	TRUE	FALSE	FALSE
bll0626	TRUE	FALSE	FALSE
bll0659	TRUE	FALSE	FALSE
bll0677	FALSE	TRUE	TRUE
bll0700	TRUE	TRUE	TRUE
bll0760	TRUE	TRUE	TRUE
bll0882	TRUE	FALSE	FALSE
bll0977	TRUE	FALSE	FALSE
bll1188	TRUE	FALSE	FALSE
bll2210	TRUE	FALSE	FALSE
bll2293	TRUE	FALSE	FALSE
bll2324	TRUE	FALSE	FALSE
bll2674	FALSE	TRUE	TRUE
bll2784	TRUE	FALSE	FALSE
bll2868	FALSE	TRUE	TRUE
bll2904	TRUE	FALSE	FALSE
bll3041	TRUE	FALSE	FALSE
bll3085	TRUE	FALSE	FALSE
bll3112	TRUE	FALSE	FALSE
bll3141	TRUE	TRUE	TRUE
bll3558	TRUE	FALSE	FALSE
bll3912	TRUE	FALSE	FALSE
bll3971	TRUE	FALSE	FALSE
bll3977	FALSE	TRUE	TRUE
bll4061	TRUE	FALSE	FALSE
bll4105	TRUE	TRUE	TRUE
bll4228	TRUE	FALSE	FALSE
bll4295	TRUE	TRUE	TRUE
bll4692	TRUE	TRUE	TRUE
bll4706	TRUE	FALSE	FALSE
bll4735	TRUE	FALSE	FALSE
bll4736	TRUE	TRUE	TRUE
bll4749	TRUE	FALSE	FALSE
bll4750	FALSE	TRUE	TRUE
bll4760	TRUE	FALSE	FALSE
bll4816	TRUE	FALSE	FALSE
bll4854	TRUE	FALSE	FALSE
bll4863	TRUE	FALSE	FALSE
bll4865	TRUE	TRUE	TRUE
bll4876	TRUE	FALSE	FALSE
bll4904	TRUE	FALSE	FALSE
bll4905	TRUE	FALSE	FALSE
bll4906	TRUE	FALSE	FALSE
bll4908	TRUE	FALSE	FALSE
bll4910	TRUE	FALSE	FALSE
bll4940	TRUE	FALSE	FALSE
bll4950	FALSE	TRUE	TRUE
bll4951	TRUE	FALSE	FALSE
bll4980	TRUE	FALSE	FALSE
bll5062	TRUE	TRUE	TRUE
bll5071	FALSE	FALSE	TRUE
bll5274	TRUE	FALSE	FALSE
bll5380	TRUE	FALSE	FALSE
bll5639	TRUE	FALSE	FALSE
bll5749	TRUE	FALSE	FALSE
bll5810	TRUE	FALSE	FALSE
bll5894	TRUE	FALSE	FALSE
bll6220	TRUE	FALSE	FALSE
bll6506	FALSE	TRUE	TRUE
bll6508	FALSE	TRUE	TRUE
bll6509	FALSE	TRUE	TRUE
bll6546	TRUE	FALSE	FALSE
bll6603	TRUE	FALSE	FALSE
bll6608	TRUE	FALSE	FALSE
bll6622	FALSE	TRUE	TRUE
bll6776	FALSE	FALSE	TRUE
bll6864	TRUE	FALSE	FALSE
bll6882	TRUE	FALSE	FALSE
bll6909	FALSE	TRUE	TRUE
bll7072	TRUE	FALSE	FALSE
bll7080	TRUE	TRUE	TRUE
bll7104	TRUE	FALSE	FALSE
bll7116	FALSE	TRUE	TRUE
bll7122	TRUE	FALSE	FALSE
bll7146	FALSE	TRUE	TRUE
bll7149	TRUE	FALSE	TRUE
bll7152	FALSE	TRUE	TRUE
bll7521	TRUE	FALSE	FALSE
bll7536	TRUE	FALSE	FALSE
bll7600	FALSE	TRUE	TRUE
bll7750	TRUE	TRUE	TRUE
bll7946	TRUE	TRUE	TRUE
blr0149	TRUE	FALSE	FALSE
blr0150	TRUE	FALSE	FALSE
blr0153	TRUE	FALSE	FALSE
blr0257	TRUE	FALSE	FALSE
blr0358	FALSE	TRUE	TRUE
blr0462	TRUE	TRUE	TRUE
blr0469	TRUE	FALSE	FALSE
blr0471	TRUE	TRUE	TRUE
blr0479	FALSE	TRUE	TRUE
blr0512	TRUE	FALSE	FALSE
blr0568	FALSE	TRUE	TRUE
blr0613	TRUE	TRUE	TRUE
blr0703	TRUE	FALSE	TRUE
blr0716	TRUE	FALSE	FALSE
blr0741	FALSE	TRUE	TRUE
blr0947	FALSE	FALSE	TRUE
blr1090	FALSE	TRUE	TRUE
blr1091	TRUE	TRUE	TRUE
blr1131	FALSE	TRUE	TRUE
blr1132	TRUE	FALSE	TRUE
blr1170	FALSE	FALSE	TRUE
blr1171	TRUE	FALSE	FALSE
blr1172	TRUE	FALSE	TRUE
blr1175	TRUE	FALSE	FALSE
blr1308	TRUE	FALSE	FALSE
blr1393	TRUE	FALSE	FALSE
blr1424	FALSE	TRUE	TRUE
blr1482	TRUE	TRUE	TRUE
blr1508	FALSE	TRUE	TRUE
blr1516	TRUE	TRUE	TRUE
blr1971	TRUE	TRUE	TRUE
blr2080	TRUE	FALSE	FALSE
blr2214	TRUE	FALSE	FALSE
blr2233	TRUE	FALSE	FALSE
blr2358	FALSE	TRUE	TRUE
blr2429	FALSE	FALSE	TRUE
blr2485	FALSE	TRUE	TRUE
blr2486	TRUE	TRUE	TRUE
blr2510	FALSE	TRUE	TRUE
blr2525	FALSE	TRUE	TRUE
blr2622	TRUE	TRUE	TRUE
blr2769	TRUE	TRUE	TRUE
blr2811	TRUE	FALSE	FALSE
blr3122	TRUE	FALSE	FALSE
blr3126	TRUE	TRUE	TRUE
blr3127	TRUE	FALSE	FALSE
blr3200	TRUE	FALSE	FALSE
blr3208	TRUE	TRUE	TRUE
blr3389	TRUE	TRUE	TRUE
blr3445	TRUE	FALSE	TRUE
blr3723	TRUE	FALSE	FALSE
blr3795	TRUE	FALSE	FALSE
blr3801	TRUE	FALSE	FALSE
blr3806	TRUE	TRUE	TRUE
blr3906	TRUE	FALSE	TRUE
blr3946	TRUE	TRUE	TRUE
blr4086	TRUE	TRUE	TRUE
blr4115	TRUE	TRUE	TRUE
blr4146	TRUE	FALSE	TRUE
blr4172	FALSE	FALSE	TRUE
blr4219	FALSE	TRUE	TRUE
blr4298	TRUE	FALSE	FALSE
blr4307	FALSE	TRUE	FALSE
blr4438	TRUE	TRUE	TRUE
blr4439	TRUE	FALSE	FALSE
blr4470	TRUE	TRUE	TRUE
blr4500	TRUE	FALSE	FALSE
blr4808	TRUE	TRUE	TRUE
blr4938	TRUE	FALSE	FALSE
blr5101	TRUE	FALSE	FALSE
blr5252	TRUE	FALSE	FALSE
blr5346	TRUE	TRUE	TRUE
blr5932	TRUE	FALSE	TRUE
blr6202	FALSE	FALSE	TRUE
blr6523	TRUE	FALSE	FALSE
blr6677	TRUE	FALSE	TRUE
blr7038	TRUE	TRUE	TRUE
blr7040	TRUE	TRUE	TRUE
blr7054	FALSE	TRUE	TRUE
blr7254	FALSE	FALSE	TRUE
blr7466	FALSE	TRUE	TRUE
blr7471	TRUE	FALSE	FALSE
blr7482	TRUE	FALSE	FALSE
blr7537	TRUE	FALSE	FALSE
blr7544	FALSE	TRUE	TRUE
blr7872	FALSE	TRUE	TRUE
blr8098	TRUE	FALSE	TRUE
blr8110	TRUE	FALSE	FALSE
bsl4751	FALSE	TRUE	TRUE
