## Supplementary material for "*Bradyrhizobium diazoefficiens* USDA 110-*Glycine max* interactome provides candidate proteins associated with symbiosis": Supplementary Table S10.xlsx

### Sheet: Ten hubs in G.max
Top ten hubs of G.max in the G. max-B. drazoefficients interactome and KEGG pathway enrichment analysis of these hubs by using their interacted proteins in PPI interactome
G. max gene	Gene annotation	Degree	#Term	KEGG ID	Input number	Background number	Corrected P-Value
Glyma.14G176900	14-3-3 protein (SGF14k)	33	Tryptophan metabolism	bja00380	3	44	0.0275826
			Oxidative phosphorylation	bja00190	3	66	0.0420043
			Two-component system	bja02020	4	168	0.0496178
			Biosynthesis of secondary metabolites	bja01110	6	420	0.0496178
Glyma.02G208700	14-3-3 protein (SGF14g)	33	Tryptophan metabolism	bja00380	3	44	0.0275826
			Oxidative phosphorylation	bja00190	3	66	0.0420043
			Two-component system	bja02020	4	168	0.0496178
			Biosynthesis of secondary metabolites	bja01110	6	420	0.0496178
Glyma.04G102900	pumilio 7	21	Glycerophospholipid metabolism	bja00564	2	24	0.0132659
			Oxidative phosphorylation	bja00190	2	66	0.0436268
Glyma.08G332900	heat shock protein 81.4	17	Glycerophospholipid metabolism	bja00564	2	24	0.00371382
Glyma.18G074100	heat shock protein 81.4	17	Glycerophospholipid metabolism	bja00564	2	24	0.00371382
Glyma.15G014400	heat shock protein 91	17	none
Glyma.13G359500	heat shock protein 91	17	none
Glyma.12G116300	ADP/ATP carrier 3	16	Oxidative phosphorylation	bja00190	6	66	4.03995e-08
			Glycerophospholipid metabolism	bja00564	2	24	0.00843833
			Metabolic pathways	bja01100	7	1001	0.00843833
Glyma.06G290600	ADP/ATP carrier 3	16	Oxidative phosphorylation	bja00190	6	66	4.03995e-08
			Glycerophospholipid metabolism	bja00564	2	24	0.00843833
			Metabolic pathways	bja01100	7	1001	0.00843833
Glyma.10G193200	heat shock protein 60	16	Glycerophospholipid metabolism	bja00564	2	24	0.0109466
			Oxidative phosphorylation	bja00190	2	66	0.0366024

### Sheet: Ten hubs in B.diazoefficiens
Top ten hubs of B.diazoefficiens in the G. max-B. drazoefficients interactome and KEGG pathway enrichment analysis of these hubs by using their interacted proteins in PPI interactome
B.diazoefficiens gene	Gene annotation	Degree	#Term	KEGG ID	Input number	Background number	Corrected P-Value
BAC49080	putative cation-transporting ATPase (EC 3.6.3.-)	347	Endocytosis	gmx04144	24	296	6.57924e-16
			N-Glycan biosynthesis	gmx00510	15	71	1.39225e-15
			Protein processing in endoplasmic reticulum	gmx04141	22	342	4.4848e-13
			Phagosome	gmx04145	14	152	2.24768e-10
			Regulation of autophagy	gmx04140	7	57	3.76249e-06
			Metabolic pathways	gmx01100	43	3214	0.000479423
			Non-homologous end-joining	gmx03450	3	10	0.000698915
			Glycosylphosphatidylinositol(GPI)-anchor biosynthesis	gmx00563	4	34	0.000965593
			Steroid biosynthesis	gmx00100	4	51	0.0036082
			Proteasome	gmx03050	5	94	0.00367555
			Sphingolipid metabolism	gmx00600	3	44	0.0211082
			Oxidative phosphorylation	gmx00190	6	224	0.0264322
			Propanoate metabolism	gmx00640	3	56	0.0336474
			Homologous recombination	gmx03440	3	63	0.0424162
BAC52411	metalloprotease	300	N-Glycan biosynthesis	gmx00510	8	71	1.80514e-06
			Metabolic pathways	gmx01100	45	3214	5.43053e-06
			Proteasome	gmx03050	7	94	5.96448e-05
			Carbon metabolism	gmx01200	12	441	0.000377243
			Endocytosis	gmx04144	9	296	0.0013903
			Protein processing in endoplasmic reticulum	gmx04141	9	342	0.00327461
			Pyruvate metabolism	gmx00620	6	154	0.00393544
			Glycolysis / Gluconeogenesis	gmx00010	7	231	0.00504445
			Glycosylphosphatidylinositol(GPI)-anchor biosynthesis	gmx00563	3	34	0.00969929
			Citrate cycle (TCA cycle)	gmx00020	4	93	0.0160012
			Oxidative phosphorylation	gmx00190	6	224	0.0160012
			Propanoate metabolism	gmx00640	3	56	0.0271044
			Carbon fixation in photosynthetic organisms	gmx00710	4	114	0.0271044
			Ribosome	gmx03010	9	554	0.0340374
BAC49957	peptidyl prolyl cis-trans isomerase	172	RNA transport	gmx03013	7	256	0.000569087
			Proteasome	gmx03050	4	94	0.0039431
			mRNA surveillance pathway	gmx03015	5	195	0.00422801
			Spliceosome	gmx03040	5	283	0.0161344
			Arachidonic acid metabolism	gmx00590	2	28	0.0251046
			Taurine and hypotaurine metabolism	gmx00430	2	31	0.0252421
			Glutathione metabolism	gmx00480	3	142	0.0475483
BAC52381	Aquaporin Z	155	SNARE interactions in vesicular transport	gmx04130	4	82	0.00312981
			Steroid biosynthesis	gmx00100	3	51	0.00682354
BAC45806	hypothetical protein	137	DNA replication	gmx03030	3	77	0.0234228
			Ubiquitin mediated proteolysis	gmx04120	4	188	0.0234228
BAC45833	glycerol-3-phosphate dehydrogenase [NAD(P)+]	124	Metabolic pathways	gmx01100	31	3214	2.19958e-12
			Oxidative phosphorylation	gmx00190	10	224	1.27201e-09
			Biosynthesis of amino acids	gmx01230	9	377	1.57125e-06
			Carbon fixation in photosynthetic organisms	gmx00710	6	114	2.18227e-06
			Carbon metabolism	gmx01200	9	441	3.42562e-06
			Phagosome	gmx04145	6	152	7.35441e-06
			Biosynthesis of secondary metabolites	gmx01110	15	1825	2.72875e-05
			Proteasome	gmx03050	4	94	0.000304905
			Fructose and mannose metabolism	gmx00051	4	124	0.000764301
			Protein processing in endoplasmic reticulum	gmx04141	5	342	0.00351197
			2-Oxocarboxylic acid metabolism	gmx01210	3	85	0.00351197
			Citrate cycle (TCA cycle)	gmx00020	3	93	0.004143
			Glycolysis / Gluconeogenesis	gmx00010	4	231	0.00521336
			Pentose and glucuronate interconversions	gmx00040	3	162	0.016526
			RNA degradation	gmx03018	3	167	0.0167539
			Cysteine and methionine metabolism	gmx00270	3	171	0.0167539
			Arginine biosynthesis	gmx00220	2	56	0.0181435
			Pentose phosphate pathway	gmx00030	2	97	0.047659
BAC47677	hypothetical protein	109	Protein processing in endoplasmic reticulum	gmx04141	20	342	4.07092e-22
			N-Glycan biosynthesis	gmx00510	11	71	1.20398e-16
			Protein export	gmx03060	8	79	5.43941e-11
			Phagosome	gmx04145	6	152	3.29278e-06
			Glycosylphosphatidylinositol(GPI)-anchor biosynthesis	gmx00563	4	34	3.29278e-06
			Metabolic pathways	gmx01100	16	3214	0.00187503
			Proteasome	gmx03050	3	94	0.00217145
			Endocytosis	gmx04144	3	296	0.0422718
BAC47750	rieske iron-sulfur protein	106	Metabolic pathways	gmx01100	27	3214	1.85595e-09
			Oxidative phosphorylation	gmx00190	9	224	2.17566e-08
			Biosynthesis of amino acids	gmx01230	8	377	1.50016e-05
			Carbon metabolism	gmx01200	7	441	0.00034918
			Pantothenate and CoA biosynthesis	gmx00770	3	44	0.00102851
			Biosynthesis of secondary metabolites	gmx01110	12	1825	0.00189891
			Cysteine and methionine metabolism	gmx00270	4	171	0.00268475
			Sulfur relay system	gmx04122	2	17	0.00352854
			Valine, leucine and isoleucine degradation	gmx00280	3	84	0.00352854
			Glycine, serine and threonine metabolism	gmx00260	3	114	0.0071216
			Valine, leucine and isoleucine biosynthesis	gmx00290	2	29	0.0071216
			Peroxisome	gmx04146	3	141	0.0112234
			Ribosome	gmx03010	5	554	0.0177498
			Sulfur metabolism	gmx00920	2	56	0.0192153
			2-Oxocarboxylic acid metabolism	gmx01210	2	85	0.0391142
			Alanine, aspartate and glutamate metabolism	gmx00250	2	89	0.0399358
			Citrate cycle (TCA cycle)	gmx00020	2	93	0.0407748
			Pentose phosphate pathway	gmx00030	2	97	0.0416266
BAC45992	hypothetical protein	102	Protein processing in endoplasmic reticulum	gmx04141	8	342	1.45238e-05
			Glutathione metabolism	gmx00480	4	142	0.00311713
			Spliceosome	gmx03040	5	283	0.00311713
			Proteasome	gmx03050	3	94	0.0087979
			Glycolysis / Gluconeogenesis	gmx00010	4	231	0.0088069
			Endocytosis	gmx04144	4	296	0.0178689
			RNA degradation	gmx03018	3	167	0.0248442
			Biosynthesis of amino acids	gmx01230	4	377	0.0312127
			Carbon metabolism	gmx01200	4	441	0.0472732
BAC46205	putative Na+/H+ exchanger	95	Proteasome	gmx03050	5	94	2.79282e-05
			Steroid biosynthesis	gmx00100	4	51	3.84832e-05
			Protein export	gmx03060	4	79	0.000132629
			Protein processing in endoplasmic reticulum	gmx04141	6	342	0.000286648
			Phagosome	gmx04145	4	152	0.000923072
			Endocytosis	gmx04144	5	296	0.000954386
			N-Glycan biosynthesis	gmx00510	3	71	0.0010863
			SNARE interactions in vesicular transport	gmx04130	3	82	0.00142611
			Glycosylphosphatidylinositol(GPI)-anchor biosynthesis	gmx00563	2	34	0.00456328
